# Investigating GERMs: How Genotype, Environment, and Rhizosphere Microbiome interactions underlie heat response in maize and sorghum

**DOI:** 10.64898/2025.12.10.693489

**Authors:** Nate Korth, Isabella Borrero, Katelyn Rumley, Alex L. Woodley, Mallory J. Choudoir, Joseph L. Gage

**Affiliations:** Department of Crop and Soil Sciences, North Carolina State University, Raleigh, NC 27695; NC Plant Sciences Initiative, North Carolina State University, Raleigh, NC, 27606; Department of Plant and Microbial Biology, North Carolina State University, Raleigh, NC 27695

## Abstract

Plant resistance to heat stress can be modelled by variation attributable to the genotype, environment, the rhizosphere microbiome, and their interactions. Using this Genotype × Environment × Rhizosphere Microbiome (GERMs) model, we studied three cereal genotypes: two inbred maize lines with contrasting heat sensitivity, and a sorghum inbred that displayed moderate heat tolerance. Plants were grown under optimal and heat stressed conditions across two soil treatments. We developed a systems-level metatranscriptomics approach to examine both plant and microbial transcriptomic profiles and integrated them with microbiome compositional data and plant phenotypes. We compared our strategy to amplicon profiling and found that our metatranscriptomic strategy offers greater functional and taxonomic resolution, allowing us to characterize active microbial pathways and analyze them jointly with plant gene expression profiles within a single system. We show that the microbiome functional profile is driven by host genotype and environmental factors and can enhance plant resilience. Our analyses identified plant genes and microbial pathways consistently associated with heat tolerance and key host–microbe interactions. Specifically, we identified D-amino acid metabolism as a plausible mechanism underlying a synergistic response to heat stress. These results demonstrate that the rhizosphere microbiome is not a passive component but an active participant in plant responses to abiotic stress. This work offers a new perspective on cereal adaptation to high temperatures and underscores the utility of the GERMs framework for dissecting functional relationships among plant genotype, environment, and the rhizosphere microbiome.
