## Supplemental Table 1 for "Investigating GERMs: How Genotype, Environment, and Rhizosphere Microbiome interactions underlie heat response in maize and sorghum"

### Sheet: Sheet1
Analysis Type	Averaged Results (mg/kg)	SD	SE
TKN	940.91	4.42	2.55
NH3-N	20.7	1.56	0.9
NO3-N	22.58	0.66	0.38
PO4-P	0.79	0.05	0.03
TP	209.36	21.45	12.39
%N	0.13	0.01	0
%C	1.45	0.05	0.03
%H	0.17	0.02	0.01
%S	0.03	0.01	0.01
K	260.59	22.74	13.13
Ca	777.75	507.82	293.2
Fe	903.01	59.11	34.13
