## Supplemental Table 3 for "Investigating GERMs: How Genotype, Environment, and Rhizosphere Microbiome interactions underlie heat response in maize and sorghum"

### Sheet: Sheet1
Sample	SampleType	Species	Total	Maize	Sorghum	Plant	Bacteria(EggNog)	Bacteria(Kraken)	Fungi(EggNog)	Fungi(Kraken)	Unknown
H1	SAP	Sorghum	41694542		1951814	1951814	23301908	23922460	1197325	271487	15243495
H10	CML103	Maize	53031377	2093818		2093818	9489097	11536213	2333405	513750	39115057
H11	CML52	Maize	58430405	1146700		1146700	20968080	19991911	1035321	262851	35280304
H13	SAP	Sorghum	58464162		1339803	1339803	32328118	25891746	783973	189925	24012268
H16	BS	BS	62520947				21490032	22518861	1000842	192403	40030073
H17	SAP	Sorghum	70399110		3287683	3287683	26947946	27308522	3875462	829300	36288019
H18	CML52	Maize	60854200	4279884		4279884	20173798	21689853	3465431	1031021	32935087
H19	CML103	Maize	56533236	5815166		5815166	9353054	10667055	3300192	958261	38064824
H2	CML103	Maize	48200600	1952114		1952114	29357618	23844668	1669963	332473	15220905
H20	CML103	Maize	51863859	5277082		5277082	10210087	17867349	2861987	1230847	33514703
H21	CML52	Maize	61360073	5189570		5189570	19736321	20160299	1823261	333814	34610921
H23	CML52	Maize	49143147	617309		617309	14474064	14099224	927794	218485	33123980
H26	BS	BS	62326080				28303395	23363585	456290	77059	33566395
H28	CML52	Maize	53908651	1860868		1860868	25370273	22454419	1689802	298676	24987708
H29	CML103	Maize	47046747	4247720		4247720	13949512	17951400	1443046	429941	27406469
H3	BS	BS	53033220				22494510	17828693	312784	52234	30225926
H32	CML103	Maize	52941486	6769085		6769085	10978687	15781455	3764585	918387	31429129
H33	CML103	Maize	49241238	2882523		2882523	16906524	19905345	1989961	873681	27462230
H35	SAP	Sorghum	73458654		3402978	3402978	39606773	33093772	1357863	310874	29091040
H36	SAP	Sorghum	56405245		2944321	2944321	28147866	24423515	1082666	296889	24230392
H38	CML52	Maize	53784784	845606		845606	20103363	21550873	2125897	450929	30709918
H4	CML52	Maize	60091710	3580657		3580657	21569367	23209816	2454367	527675	32487319
H43	CML52	Maize	50593601	2302456		2302456	14768229	17965540	2780099	610634	30742817
H45	SAP	Sorghum	53932062		1940040	1940040	27255840	22780887	1192958	238063	23543224
H46	SAP	Sorghum	56734101		7057098	7057098	21079027	23491344	2829412	606264	25768564
H48	SAP	Sorghum	57684488		1524078	1524078	28759074	23794988	1531629	274806	25869707
H49	CML52	Maize	57882080	3603347		3603347	23919111	24398387	2314695	522886	28044927
H5	CML103	Maize	65675778	4191061		4191061	26113973	22798438	2526891	642570	32843853
H50	BS	BS	59747372				29150023	24491994	359964	64876	30237385
H52	CML103	Maize	58602658	3890679		3890679	21643306	23177906	3136054	693438	29932619
H53	CML52	Maize	79943122	2454463		2454463	31187909	30310321	4057701	723956	42243049
H54	BS	BS	77105525				27289806	28191468	4809265	766269	45006454
H55	BS	BS	54606720				23641563	20627752	367421	62860	30597736
H56	CML52	Maize	57846710	2260638		2260638	30902735	26970697	2085693	301364	22597644
H57	CML103	Maize	50489101	3954378		3954378	20572150	19534164	4299336	1826704	21663237
H59	CML103	Maize	77419505	9453550		9453550	14139258	15986603	2191347	569739	51635350
H6	SAP	Sorghum	58996796		2525384	2525384	24841322	22509635	1247080	326869	30383010
H60	CML52	Maize	55067368	2845881		2845881	30905443	26008660	1149419	215726	20166625
H62	BS	BS	63832145				24183865	25218956	1816501	295635	37831779
H63	CML103	Maize	54961961	2860824		2860824	17120796	20675069	2956310	1165505	32024031
H65	SAP	Sorghum	54500638		2493243	2493243	29474302	24646842	1129585	210439	21403508
H66	CML52	Maize	49050079	2563676		2563676	16502111	17854182	1760827	331655	28223465
H68	CML52	Maize	46678539	1228943		1228943	9602528	9515685	1079747	197409	34767321
H70	CML103	Maize	54092359	2497952		2497952	11557978	17192348	5115948	2207652	34920481
H71	SAP	Sorghum	60027257		2862530	2862530	32010064	27410071	834425	168345	24320238
H72	CML103	Maize	51334024	1183040		1183040	20874083	19759619	1898849	440631	27378052
H73	BS	BS	68801251				34369761	27496905	5680784	709613	28750706
H74	SAP	Sorghum	50142050		5053712	5053712	13622963	16462267	2732059	503869	28733316
H79	CML52	Maize	64394744	4823555		4823555	28857597	27559020	1490794	337548	29222798
H80	CML103	Maize	43035128	4566401		4566401	14248497	13809038	1829491	505407	22390739
H82	SAP	Sorghum	50488959		4715476	4715476	15014211	19648259	2762233	1592155	27997039
H9	BS	BS	81130812				53137707	45869103	1831069	315056	26162036
AVERAGE:	0	0	5.76833e+07	3.37463e+06	3.1614e+06	3.31017e+06	2.27309e+07	2.20234e+07	2.1298e+06	539017	3.00853e+07
MINIMUM	0	0	41694542	617309	1339803	617309	9353054	9515685	312784	52234	15220905
MAXIMUM	0	0	81130812	9453550	7057098	9453550	53137707	45869103	5680784	2207652	51635350
